# Unveiling the intraspecific genomic diversity of South American lowland maize landraces

**DOI:** 10.64898/2026.10.17.759863

**Authors:** Renata F. Carvalho, Natália Carolina de Almeida Silva, Rafael Vidal, Magdalena Vaio

**Affiliations:** Facultad de Agronomía, Universidad de la República (UdelaR), Montevideo, 12900 Uruguay; Instituto Tecnológico Regional Centro Sur, Universidad Tecnológica del Uruguay (UTEC), Durazno 97000, Uruguay

**Keywords:** Genome size, heterochromatic knobs, races, *Zea mays* subsp. *mays*, in situ hybridization, repetitive sequences

## Abstract

**Background and Aims:** South American Lowland maize landraces constitute an important reservoir of the species diversity, although research regarding the territories of Uruguay and Brazil remains comparatively unexplored. This study aimed to evaluate the intragenomic variability of maize landraces from Uruguay and Brazil.

**Methods:** We estimated the genome size, number of heterochromatic knobs, and presence of B chromosomes in 15 maize landraces representing 13 races, and finally, we conducted an analysis of repetitive sequences in landraces from both countries.

**Key Results:** Regarding DNA content, a north-to-south gradient of decreasing genome size was found, significantly associated with latitude. At the knob level, a model incorporating the Country × Race interaction detected significant effects, revealing a reversal of the pattern of knob number per race among countries. B chromosomes were found only in Uruguayan races, whereas regarding repetitive sequences, a trend of increasing retrotransposons and decreasing knobs was observed as DNA content decreased.

**Conclusions:** Taken together, these results suggest that genome size may be influenced by selective pressures associated with local adaptation, although further investigation is needed to test this hypothesis. Furthermore, the knob profiles of specific races across countries, as well as the presence of B chromosomes in Uruguay, may reflect distinct histories of dispersal, local selection, and even introgression, highlighting the complexity of the processes shaping maize genomic architecture across geographic gradients.
