## Supplementary material for "Unveiling the intraspecific genomic diversity of South American lowland maize landraces": Suplementary_table_S1

### Sheet: Table S1
Table S1. Raw data on maize landraces from the lowlands of South America. Ind = individual; GS = genome size.
Country	Race	Accession ID	Individual	GS (pg)	Knob numbers	Grain type	Biome	Latitude
Brazil	Moroti	MSR1A	1	5.41	19	Floury	Cerrado	-22.8606
Brazil	Moroti	MSR1A	2	5.22	22	Floury	Cerrado	-22.8606
Brazil	Moroti	MSR1A	3	5.51	0	Floury	Cerrado	-22.8606
Brazil	Moroti	MSR1A	4	5.25	22	Floury	Cerrado	-22.8606
Brazil	Moroti	MSR1A	5	5.33	30	Floury	Cerrado	-22.8606
Brazil	Moroti	MSR1A	6	5.23	26	Floury	Cerrado	-22.8606
Brazil	Moroti	MSR1A	7	5.19	0	Floury	Cerrado	-22.8606
Brazil	Moroti	MSR1A	8	5.17	25	Floury	Cerrado	-22.8606
Brazil	Moroti	MSR1A	9	5.22	0	Floury	Cerrado	-22.8606
Brazil	Moroti	MSR1A	10	5.37	0	Floury	Cerrado	-22.8606
Brazil	Moroti	MSR1A	11	5.14	23	Floury	Cerrado	-22.8606
Brazil	Moroti	MSR1A	12	5.27	0	Floury	Cerrado	-22.8606
Brazil	Moroti	MSR1A	13	5.16	0	Floury	Cerrado	-22.8606
Brazil	Moroti	MSR1A	14	5.13	0	Floury	Cerrado	-22.8606
Brazil	Moroti	MSR1A	15	5.06	0	Floury	Cerrado	-22.8606
Brazil	Moroti	MSR1A	21	5.62	0	Floury	Cerrado	-22.8606
Brazil	Moroti	MSR1A	22	5.08	20	Floury	Cerrado	-22.8606
Brazil	Moroti	MSR1A	23	5.36	0	Floury	Cerrado	-22.8606
Brazil	Moroti	MSR1A	24	5.36	0	Floury	Cerrado	-22.8606
Brazil	Moroti	MSR1A	25	5.31	0	Floury	Cerrado	-22.8606
Brazil	Moroti	MSR1A	26	5.44	24	Floury	Cerrado	-22.8606
Brazil	Complexo_Cateto	PBF2A	1	5.62	0	Flint	Caatinga	-7.0331
Brazil	Complexo_Cateto	PBF2A	2	5.63	30	Flint	Caatinga	-7.0331
Brazil	Complexo_Cateto	PBF2A	3	5.17	0	Flint	Caatinga	-7.0331
Brazil	Complexo_Cateto	PBF2A	4	5.63	0	Flint	Caatinga	-7.0331
Brazil	Complexo_Cateto	PBF2A	5	5.25	27	Flint	Caatinga	-7.0331
Brazil	Complexo_Cateto	PBF2A	6	5.57	0	Flint	Caatinga	-7.0331
Brazil	Complexo_Cateto	PBF2A	7	5.31	0	Flint	Caatinga	-7.0331
Brazil	Complexo_Cateto	PBF2A	8	5.47	0	Flint	Caatinga	-7.0331
Brazil	Complexo_Cateto	PBF2A	9	5.55	26	Flint	Caatinga	-7.0331
Brazil	Complexo_Cateto	PBF2A	10	5.5	0	Flint	Caatinga	-7.0331
Brazil	Complexo_Cateto	PBF2A	11	5.73	0	Flint	Caatinga	-7.0331
Brazil	Complexo_Cateto	PBF2A	12	5.44	0	Flint	Caatinga	-7.0331
Brazil	Complexo_Cateto	PBF2A	13	5.69	0	Flint	Caatinga	-7.0331
Brazil	Complexo_Cateto	PBF2A	14	5.42	0	Flint	Caatinga	-7.0331
Brazil	Complexo_Cateto	PBF2A	15	5.41	0	Flint	Caatinga	-7.0331
Brazil	Complexo_Cateto	PBF2A	16	5.22	0	Flint	Caatinga	-7.0331
Brazil	Complexo_Cateto	PBF2A	17	5.19	0	Flint	Caatinga	-7.0331
Brazil	Complexo_Cateto	PBF2A	18	5.39	26	Flint	Caatinga	-7.0331
Brazil	Complexo_Cateto	PBF2A	20	5.51	0	Flint	Caatinga	-7.0331
Brazil	Complexo_Cateto	PBF2A	21	5.78	24	Flint	Caatinga	-7.0331
Brazil	Complexo_Cateto	PBF2A	22	5.7	0	Flint	Caatinga	-7.0331
Brazil	Complexo_Cateto	PBF2A	24	5.54	23	Flint	Caatinga	-7.0331
Brazil	Complexo_Cateto	PBF2A	25	5.51	0	Flint	Caatinga	-7.0331
Brazil	Complexo_Cateto	PBF2A	26	5.45	23	Flint	Caatinga	-7.0331
Brazil	Complexo_Cateto	PBF2A	27	5.31	27	Flint	Caatinga	-7.0331
Brazil	Complexo_Cateto	PBF2A	28	5.32	29	Flint	Caatinga	-7.0331
Brazil	Complexo_Cateto	PBF2A	29	5.71	25	Flint	Caatinga	-7.0331
Brazil	Cateto	RSF2G	1	5.28	19	Flint	Pampa-Atlantic_Forest_Ecotone	-29.4194
Brazil	Cateto	RSF2G	2	5.14	29	Flint	Pampa-Atlantic_Forest_Ecotone	-29.4194
Brazil	Cateto	RSF2G	3	5.33	39	Flint	Pampa-Atlantic_Forest_Ecotone	-29.4194
Brazil	Cateto	RSF2G	4	5.28	0	Flint	Pampa-Atlantic_Forest_Ecotone	-29.4194
Brazil	Cateto	RSF2G	5	5.02	0	Flint	Pampa-Atlantic_Forest_Ecotone	-29.4194
Brazil	Cateto	RSF2G	6	5.48	0	Flint	Pampa-Atlantic_Forest_Ecotone	-29.4194
Brazil	Cateto	RSF2G	7	4.99	0	Flint	Pampa-Atlantic_Forest_Ecotone	-29.4194
Brazil	Cateto	RSF2G	8	5.1	0	Flint	Pampa-Atlantic_Forest_Ecotone	-29.4194
Brazil	Cateto	RSF2G	9	5.44	0	Flint	Pampa-Atlantic_Forest_Ecotone	-29.4194
Brazil	Cateto	RSF2G	11	5.36	0	Flint	Pampa-Atlantic_Forest_Ecotone	-29.4194
Brazil	Cateto	RSF2G	12	5.51	0	Flint	Pampa-Atlantic_Forest_Ecotone	-29.4194
Brazil	Cateto	RSF2G	13	5.33	0	Flint	Pampa-Atlantic_Forest_Ecotone	-29.4194
Brazil	Cateto	RSF2G	14	5.47	23	Flint	Pampa-Atlantic_Forest_Ecotone	-29.4194
Brazil	Cateto	RSF2G	15	5.15	0	Flint	Pampa-Atlantic_Forest_Ecotone	-29.4194
Brazil	Cateto	RSF2G	16	5.35	0	Flint	Pampa-Atlantic_Forest_Ecotone	-29.4194
Brazil	Cateto	RSF2G	17	5.43	22	Flint	Pampa-Atlantic_Forest_Ecotone	-29.4194
Brazil	Cateto	RSF2G	18	5.45	28	Flint	Pampa-Atlantic_Forest_Ecotone	-29.4194
Brazil	Cateto	RSF2G	21	5.04	20	Flint	Pampa-Atlantic_Forest_Ecotone	-29.4194
Brazil	Cateto	RSF2G	22	5.32	0	Flint	Pampa-Atlantic_Forest_Ecotone	-29.4194
Brazil	Cateto	RSF2G	23	5.15	19	Flint	Pampa-Atlantic_Forest_Ecotone	-29.4194
Brazil	Cateto	RSF2G	24	5.05	0	Flint	Pampa-Atlantic_Forest_Ecotone	-29.4194
Brazil	Complexo_Moroti-Caingang	RSF2J	1	5.24	0	Floury	Pampa-Atlantic_Forest_Ecotone	-29.4194
Brazil	Complexo_Moroti-Caingang	RSF2J	2	5.26	0	Floury	Pampa-Atlantic_Forest_Ecotone	-29.4194
Brazil	Complexo_Moroti-Caingang	RSF2J	3	5.22	23	Floury	Pampa-Atlantic_Forest_Ecotone	-29.4194
Brazil	Complexo_Moroti-Caingang	RSF2J	4	5.28	0	Floury	Pampa-Atlantic_Forest_Ecotone	-29.4194
Brazil	Complexo_Moroti-Caingang	RSF2J	5	5.24	0	Floury	Pampa-Atlantic_Forest_Ecotone	-29.4194
Brazil	Complexo_Moroti-Caingang	RSF2J	6	5.44	0	Floury	Pampa-Atlantic_Forest_Ecotone	-29.4194
Brazil	Complexo_Moroti-Caingang	RSF2J	7	5.14	20	Floury	Pampa-Atlantic_Forest_Ecotone	-29.4194
Brazil	Complexo_Moroti-Caingang	RSF2J	8	5.24	20	Floury	Pampa-Atlantic_Forest_Ecotone	-29.4194
Brazil	Complexo_Moroti-Caingang	RSF2J	9	5.17	0	Floury	Pampa-Atlantic_Forest_Ecotone	-29.4194
Brazil	Complexo_Moroti-Caingang	RSF2J	10	5.45	0	Floury	Pampa-Atlantic_Forest_Ecotone	-29.4194
Brazil	Complexo_Moroti-Caingang	RSF2J	11	5.29	0	Floury	Pampa-Atlantic_Forest_Ecotone	-29.4194
Brazil	Complexo_Moroti-Caingang	RSF2J	12	5.62	0	Floury	Pampa-Atlantic_Forest_Ecotone	-29.4194
Brazil	Complexo_Moroti-Caingang	RSF2J	13	5.38	0	Floury	Pampa-Atlantic_Forest_Ecotone	-29.4194
Brazil	Complexo_Moroti-Caingang	RSF2J	14	5.06	0	Floury	Pampa-Atlantic_Forest_Ecotone	-29.4194
Brazil	Complexo_Moroti-Caingang	RSF2J	15	5.54	20	Floury	Pampa-Atlantic_Forest_Ecotone	-29.4194
Brazil	Complexo_Moroti-Caingang	RSF2J	16	5.6	0	Floury	Pampa-Atlantic_Forest_Ecotone	-29.4194
Brazil	Complexo_Moroti-Caingang	RSF2J	17	5.44	18	Floury	Pampa-Atlantic_Forest_Ecotone	-29.4194
Brazil	Complexo_Moroti-Caingang	RSF2J	18	5.65	19	Floury	Pampa-Atlantic_Forest_Ecotone	-29.4194
Brazil	Complexo_Moroti-Caingang	RSF2J	19	5.65	0	Floury	Pampa-Atlantic_Forest_Ecotone	-29.4194
Brazil	Complexo_Moroti-Caingang	RSF2J	20	5.26	0	Floury	Pampa-Atlantic_Forest_Ecotone	-29.4194
Brazil	Dente_Branco_Rio_Grandense	RSG4A	1	5.42	30	Dent	Pampa-Atlantic_Forest_Ecotone	-29.4194
Brazil	Dente_Branco_Rio_Grandense	RSG4A	2	5.4	31	Dent	Pampa-Atlantic_Forest_Ecotone	-29.4194
Brazil	Dente_Branco_Rio_Grandense	RSG4A	3	5.37	25	Dent	Pampa-Atlantic_Forest_Ecotone	-29.4194
Brazil	Dente_Branco_Rio_Grandense	RSG4A	4	5.43	28	Dent	Pampa-Atlantic_Forest_Ecotone	-29.4194
Brazil	Dente_Branco_Rio_Grandense	RSG4A	5	5.52	28	Dent	Pampa-Atlantic_Forest_Ecotone	-29.4194
Brazil	Dente_Branco_Rio_Grandense	RSG4A	6	5.52	0	Dent	Pampa-Atlantic_Forest_Ecotone	-29.4194
Brazil	Dente_Branco_Rio_Grandense	RSG4A	7	5.11	0	Dent	Pampa-Atlantic_Forest_Ecotone	-29.4194
Brazil	Dente_Branco_Rio_Grandense	RSG4A	8	5.32	0	Dent	Pampa-Atlantic_Forest_Ecotone	-29.4194
Brazil	Dente_Branco_Rio_Grandense	RSG4A	9	5.36	0	Dent	Pampa-Atlantic_Forest_Ecotone	-29.4194
Brazil	Dente_Branco_Rio_Grandense	RSG4A	10	5.38	0	Dent	Pampa-Atlantic_Forest_Ecotone	-29.4194
Brazil	Dente_Branco_Rio_Grandense	RSG4A	11	5.39	0	Dent	Pampa-Atlantic_Forest_Ecotone	-29.4194
Brazil	Dente_Branco_Rio_Grandense	RSG4A	12	5.32	0	Dent	Pampa-Atlantic_Forest_Ecotone	-29.4194
Brazil	Dente_Branco_Rio_Grandense	RSG4A	13	5.74	0	Dent	Pampa-Atlantic_Forest_Ecotone	-29.4194
Brazil	Dente_Branco_Rio_Grandense	RSG4A	14	5.46	0	Dent	Pampa-Atlantic_Forest_Ecotone	-29.4194
Brazil	Dente_Branco_Rio_Grandense	RSG4A	15	5.47	0	Dent	Pampa-Atlantic_Forest_Ecotone	-29.4194
Brazil	Dente_Branco_Rio_Grandense	RSG4A	16	5.36	28	Dent	Pampa-Atlantic_Forest_Ecotone	-29.4194
Brazil	Dente_Branco_Rio_Grandense	RSG4A	17	5.6	0	Dent	Pampa-Atlantic_Forest_Ecotone	-29.4194
Brazil	Dente_Branco_Rio_Grandense	RSG4A	18	5.5	0	Dent	Pampa-Atlantic_Forest_Ecotone	-29.4194
Brazil	Dente_Branco_Rio_Grandense	RSG4A	19	5.51	0	Dent	Pampa-Atlantic_Forest_Ecotone	-29.4194
Brazil	Dente_Branco_Rio_Grandense	RSG4A	21	5.39	0	Dent	Pampa-Atlantic_Forest_Ecotone	-29.4194
Brazil	Dente_Branco_Rio_Grandense	RSG4A	22	5.44	0	Dent	Pampa-Atlantic_Forest_Ecotone	-29.4194
Brazil	Pipoca_redonda_(Avati_Pichingá_Ihú)	RSI3C	1	5.26	23	Popcorn	Pampa-Atlantic_Forest_Ecotone	-29.4194
Brazil	Pipoca_redonda_(Avati_Pichingá_Ihú)	RSI3C	2	5.5	27	Popcorn	Pampa-Atlantic_Forest_Ecotone	-29.4194
Brazil	Pipoca_redonda_(Avati_Pichingá_Ihú)	RSI3C	3	5.22	28	Popcorn	Pampa-Atlantic_Forest_Ecotone	-29.4194
Brazil	Pipoca_redonda_(Avati_Pichingá_Ihú)	RSI3C	4	5.3	20	Popcorn	Pampa-Atlantic_Forest_Ecotone	-29.4194
Brazil	Pipoca_redonda_(Avati_Pichingá_Ihú)	RSI3C	5	5.36	24	Popcorn	Pampa-Atlantic_Forest_Ecotone	-29.4194
Brazil	Pipoca_redonda_(Avati_Pichingá_Ihú)	RSI3C	6	5.39	24	Popcorn	Pampa-Atlantic_Forest_Ecotone	-29.4194
Brazil	Pipoca_redonda_(Avati_Pichingá_Ihú)	RSI3C	7	5.22	23	Popcorn	Pampa-Atlantic_Forest_Ecotone	-29.4194
Brazil	Pipoca_redonda_(Avati_Pichingá_Ihú)	RSI3C	8	5.53	18	Popcorn	Pampa-Atlantic_Forest_Ecotone	-29.4194
Brazil	Pipoca_redonda_(Avati_Pichingá_Ihú)	RSI3C	9	5.58	19	Popcorn	Pampa-Atlantic_Forest_Ecotone	-29.4194
Brazil	Moroti	RSX1A	1	4.99	24	Floury	Pampa-Atlantic_Forest_Ecotone	-29.4194
Brazil	Moroti	RSX1A	2	5.14	0	Floury	Pampa-Atlantic_Forest_Ecotone	-29.4194
Brazil	Moroti	RSX1A	3	5.39	21	Floury	Pampa-Atlantic_Forest_Ecotone	-29.4194
Brazil	Moroti	RSX1A	4	5.29	20	Floury	Pampa-Atlantic_Forest_Ecotone	-29.4194
Brazil	Moroti	RSX1A	5	5.37	0	Floury	Pampa-Atlantic_Forest_Ecotone	-29.4194
Brazil	Moroti	RSX1A	6	5.37	23	Floury	Pampa-Atlantic_Forest_Ecotone	-29.4194
Brazil	Moroti	RSX1A	7	5.25	0	Floury	Pampa-Atlantic_Forest_Ecotone	-29.4194
Brazil	Moroti	RSX1A	8	5.13	23	Floury	Pampa-Atlantic_Forest_Ecotone	-29.4194
Brazil	Moroti	RSX1A	9	5.08	17	Floury	Pampa-Atlantic_Forest_Ecotone	-29.4194
Brazil	Moroti	RSX1A	10	5.32	0	Floury	Pampa-Atlantic_Forest_Ecotone	-29.4194
Brazil	Moroti	RSX1A	11	5.21	21	Floury	Pampa-Atlantic_Forest_Ecotone	-29.4194
Brazil	Moroti	RSX1A	12	5.34	0	Floury	Pampa-Atlantic_Forest_Ecotone	-29.4194
Brazil	Moroti	RSX1A	13	5.35	20	Floury	Pampa-Atlantic_Forest_Ecotone	-29.4194
Brazil	Moroti	RSX1A	14	5.05	0	Floury	Pampa-Atlantic_Forest_Ecotone	-29.4194
Brazil	Moroti	RSX1A	15	5.03	22	Floury	Pampa-Atlantic_Forest_Ecotone	-29.4194
Uruguay	Pisingallo	URZM03013	1	5.24	23	Popcorn	Pampa	-34.5
Uruguay	Pisingallo	URZM03013	2	5.25	28	Popcorn	Pampa	-34.5
Uruguay	Pisingallo	URZM03013	3	4.92	27	Popcorn	Pampa	-34.5
Uruguay	Pisingallo	URZM03013	4	5.24	23	Popcorn	Pampa	-34.5
Uruguay	Pisingallo	URZM03013	5	5	24	Popcorn	Pampa	-34.5
Uruguay	Pisingallo	URZM03013	6	5.51	17	Popcorn	Pampa	-34.5
Uruguay	Pisingallo	URZM03013	7	5.15	23	Popcorn	Pampa	-34.5
Uruguay	Pisingallo	URZM03013	8	5.22	17	Popcorn	Pampa	-34.5
Uruguay	Pisingallo	URZM03013	9	5.5	0	Popcorn	Pampa	-34.5
Uruguay	Pisingallo	URZM03013	10	5.5	17	Popcorn	Pampa	-34.5
Uruguay	Pisingallo	URZM1111	1	5.2	0	Popcorn	Pampa	-34.5
Uruguay	Pisingallo	URZM1111	2	4.88	18	Popcorn	Pampa	-34.5
Uruguay	Pisingallo	URZM1111	3	4.91	28	Popcorn	Pampa	-34.5
Uruguay	Pisingallo	URZM1111	4	5.35	34	Popcorn	Pampa	-34.5
Uruguay	Pisingallo	URZM1111	5	5.19	0	Popcorn	Pampa	-34.5
Uruguay	Pisingallo	URZM1111	6	5.43	0	Popcorn	Pampa	-34.5
Uruguay	Pisingallo	URZM1111	7	5.39	0	Popcorn	Pampa	-34.5
Uruguay	Pisingallo	URZM1111	8	5.38	38	Popcorn	Pampa	-34.5
Uruguay	Pisingallo	URZM1111	9	5.32	25	Popcorn	Pampa	-34.5
Uruguay	Pisingallo	URZM1111	10	5.04	0	Popcorn	Pampa	-34.5
Uruguay	Pisingallo	URZM1111	11	5.29	0	Popcorn	Pampa	-34.5
Uruguay	Pisingallo	URZM1111	12	5.17	0	Popcorn	Pampa	-34.5
Uruguay	Pisingallo	URZM1111	13	5.5	0	Popcorn	Pampa	-34.5
Uruguay	Pisingallo	URZM1111	14	5.05	0	Popcorn	Pampa	-34.5
Uruguay	Pisingallo	URZM1111	15	5.31	0	Popcorn	Pampa	-34.5
Uruguay	Pisingallo	URZM1111	16	5.27	0	Popcorn	Pampa	-34.5
Uruguay	Pisingallo	URZM1111	17	5.02	23	Popcorn	Pampa	-34.5
Uruguay	Pisingallo	URZM1111	18	5.08	0	Popcorn	Pampa	-34.5
Uruguay	Pisingallo	URZM1111	19	4.97	0	Popcorn	Pampa	-34.5
Uruguay	Pisingallo	URZM1111	20	5.27	20	Popcorn	Pampa	-34.5
Uruguay	Pisingallo	URZM1111	21	5.21	0	Popcorn	Pampa	-34.5
Uruguay	Pisingallo	URZM1111	22	5.11	0	Popcorn	Pampa	-34.5
Uruguay	Pisingallo	URZM1111	23	5.06	0	Popcorn	Pampa	-34.5
Uruguay	Pisingallo	URZM1111	24	4.89	0	Popcorn	Pampa	-34.5
Uruguay	Pisingallo	URZM1111	25	5.07	0	Popcorn	Pampa	-34.5
Uruguay	Blanco_Dentado	UYEB1B	1	5.32	20	Semi-Dent	Pampa	-34.4833
Uruguay	Blanco_Dentado	UYEB1B	2	5.21	0	Semi-Dent	Pampa	-34.4833
Uruguay	Blanco_Dentado	UYEB1B	3	4.87	0	Semi-Dent	Pampa	-34.4833
Uruguay	Blanco_Dentado	UYEB1B	4	5.35	23	Semi-Dent	Pampa	-34.4833
Uruguay	Blanco_Dentado	UYEB1B	5	5.44	25	Semi-Dent	Pampa	-34.4833
Uruguay	Blanco_Dentado	UYEB1B	6	5.27	0	Semi-Dent	Pampa	-34.4833
Uruguay	Blanco_Dentado	UYEB1B	7	5.08	0	Semi-Dent	Pampa	-34.4833
Uruguay	Blanco_Dentado	UYEB1B	8	5.26	0	Semi-Dent	Pampa	-34.4833
Uruguay	Blanco_Dentado	UYEB1B	9	5.29	0	Semi-Dent	Pampa	-34.4833
Uruguay	Blanco_Dentado	UYEB1B	10	5.21	0	Semi-Dent	Pampa	-34.4833
Uruguay	Blanco_Dentado	UYEB1B	11	5.36	14	Semi-Dent	Pampa	-34.4833
Uruguay	Blanco_Dentado	UYEB1B	12	5.18	23	Semi-Dent	Pampa	-34.4833
Uruguay	Blanco_Dentado	UYEB1B	13	5.38	24	Semi-Dent	Pampa	-34.4833
Uruguay	Blanco_Dentado	UYEB1B	14	5.27	18	Semi-Dent	Pampa	-34.4833
Uruguay	Blanco_Dentado	UYEB1B	15	5.12	18	Semi-Dent	Pampa	-34.4833
Uruguay	Cateto_Sulino	UYEN1A	1	5.12	24	Flint	Pampa	-34.4833
Uruguay	Cateto_Sulino	UYEN1A	2	5.01	20	Flint	Pampa	-34.4833
Uruguay	Cateto_Sulino	UYEN1A	3	5.48	0	Flint	Pampa	-34.4833
Uruguay	Cateto_Sulino	UYEN1A	4	4.85	0	Flint	Pampa	-34.4833
Uruguay	Cateto_Sulino	UYEN1A	5	5.09	0	Flint	Pampa	-34.4833
Uruguay	Cateto_Sulino	UYEN1A	6	5.23	0	Flint	Pampa	-34.4833
Uruguay	Cateto_Sulino	UYEN1A	7	5.5	0	Flint	Pampa	-34.4833
Uruguay	Cateto_Sulino	UYEN1A	8	5.48	0	Flint	Pampa	-34.4833
Uruguay	Cateto_Sulino	UYEN1A	9	5.1	0	Flint	Pampa	-34.4833
Uruguay	Cateto_Sulino	UYEN1A	10	5.5	0	Flint	Pampa	-34.4833
Uruguay	Cateto_Sulino	UYEN1A	11	5.31	27	Flint	Pampa	-34.4833
Uruguay	Cateto_Sulino	UYEN1A	12	5.48	31	Flint	Pampa	-34.4833
Uruguay	Cateto_Sulino	UYEN1A	13	5.44	0	Flint	Pampa	-34.4833
Uruguay	Cateto_Sulino	UYEN1A	14	5.26	0	Flint	Pampa	-34.4833
Uruguay	Cateto_Sulino	UYEN1A	15	5.5	20	Flint	Pampa	-34.4833
Uruguay	Cateto_Sulino	UYEN1A	16	5.28	24	Flint	Pampa	-34.4833
Uruguay	Cateto_Sulino	UYEN1A	17	5.25	24	Flint	Pampa	-34.4833
Uruguay	Cateto_Sulino	UYEN1A	18	5.24	24	Flint	Pampa	-34.4833
Uruguay	Cateto_Sulino	UYEN1A	19	5.21	22	Flint	Pampa	-34.4833
Uruguay	Blanco_Dentado	UYER3A	1	5.31	0	Dent	Pampa	-34.4833
Uruguay	Blanco_Dentado	UYER3A	2	5.35	0	Dent	Pampa	-34.4833
Uruguay	Blanco_Dentado	UYER3A	3	5.3	0	Dent	Pampa	-34.4833
Uruguay	Blanco_Dentado	UYER3A	4	5.38	20	Dent	Pampa	-34.4833
Uruguay	Blanco_Dentado	UYER3A	11	5.52	0	Dent	Pampa	-34.4833
Uruguay	Blanco_Dentado	UYER3A	12	5.48	0	Dent	Pampa	-34.4833
Uruguay	Blanco_Dentado	UYER3A	13	5.36	21	Dent	Pampa	-34.4833
Uruguay	Blanco_Dentado	UYER3A	14	5.38	22	Dent	Pampa	-34.4833
Uruguay	Blanco_Dentado	UYER3A	16	5.36	13	Dent	Pampa	-34.4833
Uruguay	Blanco_Dentado	UYER3A	17	5.63	19	Dent	Pampa	-34.4833
Uruguay	Blanco_Dentado	UYER3A	18	5.39	13	Dent	Pampa	-34.4833
Uruguay	Blanco_Dentado	UYER3A	19	5.54	0	Dent	Pampa	-34.4833
Uruguay	Blanco_Dentado	UYER3A	20	4.85	18	Dent	Pampa	-34.4833
Uruguay	Blanco_Dentado	UYER3A	21	5.43	18	Dent	Pampa	-34.4833
Uruguay	Blanco_Dentado	UYER3A	22	5.14	0	Dent	Pampa	-34.4833
Uruguay	Blanco_Dentado	UYER3A	23	5.4	0	Dent	Pampa	-34.4833
Uruguay	Complejo_Moroti-Caingang	UYNB4F	1	5.37	0	Floury	Pampa	-31.7169
Uruguay	Complejo_Moroti-Caingang	UYNB4F	2	5.47	0	Floury	Pampa	-31.7169
Uruguay	Complejo_Moroti-Caingang	UYNB4F	3	5.17	0	Floury	Pampa	-31.7169
Uruguay	Complejo_Moroti-Caingang	UYNB4F	4	5.45	0	Floury	Pampa	-31.7169
Uruguay	Complejo_Moroti-Caingang	UYNB4F	6	5.35	0	Floury	Pampa	-31.7169
Uruguay	Complejo_Moroti-Caingang	UYNB4F	7	5.3	0	Floury	Pampa	-31.7169
Uruguay	Complejo_Moroti-Caingang	UYNB4F	8	5.27	0	Floury	Pampa	-31.7169
Uruguay	Complejo_Moroti-Caingang	UYNB4F	9	5.36	0	Floury	Pampa	-31.7169
Uruguay	Complejo_Moroti-Caingang	UYNB4F	10	5.15	17	Floury	Pampa	-31.7169
Uruguay	Complejo_Moroti-Caingang	UYNB4F	11	5.32	20	Floury	Pampa	-31.7169
Uruguay	Complejo_Moroti-Caingang	UYNB4F	12	5.34	27	Floury	Pampa	-31.7169
Uruguay	Complejo_Moroti-Caingang	UYNB4F	13	5.09	28	Floury	Pampa	-31.7169
Uruguay	Complejo_Moroti-Caingang	UYNB4F	14	5.11	0	Floury	Pampa	-31.7169
Uruguay	Complejo_Moroti-Caingang	UYNB4F	15	5.13	0	Floury	Pampa	-31.7169
Uruguay	Complejo_Moroti-Caingang	UYNB4F	16	5.1	28	Floury	Pampa	-31.7169
Uruguay	Complejo_Moroti-Caingang	UYNB4F	17	5.01	20	Floury	Pampa	-31.7169
Uruguay	Complejo_Moroti-Caingang	UYNB4F	18	5.11	0	Floury	Pampa	-31.7169
Uruguay	Complejo_Moroti-Caingang	UYNB4F	19	5.22	0	Floury	Pampa	-31.7169
Uruguay	Complejo_Moroti-Caingang	UYNB4F	20	5.26	0	Floury	Pampa	-31.7169
Uruguay	Complejo_Cateto_Sulino	UYNN4D	1	5.22	19	Semi-Flint	Pampa	-31.7169
Uruguay	Complejo_Cateto_Sulino	UYNN4D	2	5.38	0	Semi-Flint	Pampa	-31.7169
Uruguay	Complejo_Cateto_Sulino	UYNN4D	3	5.07	27	Semi-Flint	Pampa	-31.7169
Uruguay	Complejo_Cateto_Sulino	UYNN4D	4	5.16	0	Semi-Flint	Pampa	-31.7169
Uruguay	Complejo_Cateto_Sulino	UYNN4D	5	5.31	20	Semi-Flint	Pampa	-31.7169
Uruguay	Complejo_Cateto_Sulino	UYNN4D	7	5.35	0	Semi-Flint	Pampa	-31.7169
Uruguay	Complejo_Cateto_Sulino	UYNN4D	8	5.33	21	Semi-Flint	Pampa	-31.7169
Uruguay	Complejo_Cateto_Sulino	UYNN4D	9	5.18	17	Semi-Flint	Pampa	-31.7169
Uruguay	Complejo_Cateto_Sulino	UYNN4D	10	5.34	0	Semi-Flint	Pampa	-31.7169
Uruguay	Complejo_Cateto_Sulino	UYNN4D	28	5.6	0	Semi-Flint	Pampa	-31.7169
Uruguay	Complejo_Cateto_Sulino	UYNN4D	29	5.4	0	Semi-Flint	Pampa	-31.7169
Uruguay	Complejo_Cateto_Sulino	UYNN4D	30	5.05	0	Semi-Flint	Pampa	-31.7169
Uruguay	Complejo_Cateto_Sulino	UYNN4D	31	5.28	0	Semi-Flint	Pampa	-31.7169
Uruguay	Complejo_Cateto_Sulino	UYNN4D	32	5.53	0	Semi-Flint	Pampa	-31.7169
Uruguay	Complejo_Cateto_Sulino	UYNN4D	34	5.41	0	Semi-Flint	Pampa	-31.7169
Uruguay	Complejo_Cateto_Sulino	UYNN4D	35	5.56	0	Semi-Flint	Pampa	-31.7169
Uruguay	Complejo_Cateto_Sulino	UYNN4D	36	5.53	0	Semi-Flint	Pampa	-31.7169
Uruguay	Complejo_Cateto_Sulino	UYNN4D	38	5.56	0	Semi-Flint	Pampa	-31.7169
Uruguay	Complejo_Cateto_Sulino	UYSM1A	1	5.46	17	Flint	Pampa	-34.3434
Uruguay	Complejo_Cateto_Sulino	UYSM1A	2	5.46	20	Flint	Pampa	-34.3434
Uruguay	Complejo_Cateto_Sulino	UYSM1A	3	5.41	0	Flint	Pampa	-34.3434
Uruguay	Complejo_Cateto_Sulino	UYSM1A	4	5.52	0	Flint	Pampa	-34.3434
Uruguay	Complejo_Cateto_Sulino	UYSM1A	5	5.49	18	Flint	Pampa	-34.3434
Uruguay	Complejo_Cateto_Sulino	UYSM1A	11	5.37	32	Flint	Pampa	-34.3434
Uruguay	Complejo_Cateto_Sulino	UYSM1A	12	5.25	22	Flint	Pampa	-34.3434
Uruguay	Complejo_Cateto_Sulino	UYSM1A	13	5.26	0	Flint	Pampa	-34.3434
Uruguay	Complejo_Cateto_Sulino	UYSM1A	14	5.36	0	Flint	Pampa	-34.3434
Uruguay	Complejo_Cateto_Sulino	UYSM1A	15	5.33	0	Flint	Pampa	-34.3434
Uruguay	Complejo_Cateto_Sulino	UYSM1A	16	5.05	0	Flint	Pampa	-34.3434
Uruguay	Complejo_Cateto_Sulino	UYSM1A	18	5.3	0	Flint	Pampa	-34.3434
Uruguay	Complejo_Cateto_Sulino	UYSM1A	19	5	0	Flint	Pampa	-34.3434
